# Co-evolution of Oncogenic KRAS Signaling and LILRB^high^ Macrophages Drives Pancreatic Cancer Recurrence

**DOI:** 10.64898/2026.03.05.709991

**Authors:** Jianzhen Lin, Zhenzhen Xun, Fangze Qian, Zhigao Chen, Weikang Hu, Wei Liu, Yang Wu, Hao Yuan, Lingdi Yin, Yazhou Wang, Xiao Huang, Yujia Dang, Bin Xiao, Junli Wu, Wentao Gao, Jishu Wei, Qiang Li, Min Tu, Jing Zhou, Xu Feng, Zipeng Lu, Li Wen, Kuirong Jiang, Han Liang

**Affiliations:** Pancreas Center, The First Affiliated Hospital of Nanjing Medical University & Jiangsu Province Hospital; Pancreas Institute, Nanjing Medical University, Nanjing, China; Department of Bioinformatics and Computational Biology, The University of Texas MD Anderson Cancer Center, Houston, Texas, USA; Center for Biomarker Discovery and Validation, Institute of Clinical Medicine, Peking Union Medical College Hospital, Chinese Academy of Medical Science, Beijing, China; Nanjing Leads Biolabs Co., Ltd., Nanjing, Jiangsu Province, China; Jiangsu Provincial Key Laboratory of Chronic Digestive Diseases, The First Affiliated Hospital of Nanjing Medical University, Nanjing, China; Department of Systems Biology, The University of Texas MD Anderson Cancer Center, Houston, Texas, USA

## Abstract

Pancreatic ductal adenocarcinoma (PDAC) frequently recurs after surgical resection, indicating that residual disease is sustained by coordinated tumor–microenvironment interactions. To define the biological basis of recurrence, we leverage large-scale clinical data from 2,710 patients, deeply characterized multi-omics profiling (whole-exome, bulk RNA, and single-nucleus sequencing) of 36 matched primary and locally recurrent PDACs, an in-house multiplex spatial imaging cohort of 190 patients, and extensive public datasets. Recurrent tumors were characterized by increased *KRAS* mutant allele dosage and reinforced KRAS signaling, accompanied by expansion of basal-like malignant cell states. In parallel, we identified an immunosuppressive macrophage population marked by high LILRB expression that spatially co-localized with KRAS-activated tumor cells. Functional studies showed that LILRB4^+^ macrophages enhanced tumor cell plasticity and progression, whereas inhibition of macrophage LILRB4 suppressed these phenotypes. Notably, a first-in-class human anti-LILRB4 antibody reduced macrophage-driven tumor traits, and dual targeting of KRAS signaling and LILRB4 achieved superior tumor control in macrophage-containing mouse models. These findings reveal a co-evolved tumor–immune niche underlying PDAC recurrence and nominate the KRAS–LILRB4 axis as a therapeutic vulnerability.
