## Supplementary material for "Co-evolution of Oncogenic KRAS Signaling and LILRB^high^ Macrophages Drives Pancreatic Cancer Recurrence": Table S2

### Sheet: Sheet1
Table S2. Characteristics of patients in discovery cohort.
Sample_ID	Pathology	RFS days	RFS months	TNM_stage	clinical_stage	DiffePntiation	R-margin	snRNA	WES	bulkRNA	mIF
P01PT	IPMT	457	15	T3N0M0	IIA	G2	R1	1	1	1	1
P01RT	PDAC			T4NxM0	VI	G2	Biopsy	0	0	1	1
P02PT	PDAC	758	25.27	T2N0M0	IB	G3	R0	1	1	1	1
P02RT	PDAC			T2N0M0	VI	G3	R0	1	1	1	1
P03PT	PDAC	1060	35.33	T2N1M0	IIB	G3	R1	0	0	1	0
P03RT	PDAC			T4N1M0	VI	G3	R0	0	1	1	0
P04PT	PDAC	364	12.13	T2N0M0	IB	G3	R0	1	1	1	1
P04RT	PDAC			T4N1M0	VI	G3	R0	1	0	1	1
P05PT	PDAC	334	11.13	T4N1M0	III	G3	R1	0	1	1	1
P05RT	PDAC			T4N1M0	VI	G3	R0	0	1	1	1
P06PT	PDAC	396	13.2	T4N1M0	III	G2	R1	1	1	1	1
P06RT	PDAC			T2N0M0	VI	G2	R0	1	1	1	1
P07PT	PDAC	483	16.1	T4N0M0	III	G2	R1	1	1	1	1
P07RT	PDAC			T3N0M0	VI	G2	R0	1	1	1	1
P08PT	IPMT	828	27.6	T3N0M0	IIA	G1	R1	1	1	1	1
P08RT	PDAC			T3N0M0	VI	G2	R0	1	1	1	1
P09PT	PDAC	1344	44.8	T2N0M0	IB	G2	R1	1	0	1	1
P09RT	PDAC			T2N1M0	VI	G2	R0	1	1	1	1
P10PT	PDAC	791	26	T2N0M0	IB	G3	R0	1	1	1	1
P10RT	PDAC			T2N0M0	VI	G3	R0	1	1	1	1
P11PT	PDAC	699	23.3	T3N1M0	IIB	G3	R1	1	1	1	1
P11RT	PDAC			T4N1M0	VI	G3	R0	1	1	1	1
P12PT	PDAC	371	12.37	T2N0M0	IB	G2	R0	1	1	1	1
P12RT	PDAC			T2N0M0	VI	G3	R0	1	1	1	1
P13PT	PDAC	308	10.27	T2N1M0	IIB	G3	R0	1	1	1	1
P13RT	PDAC			T2N1M0	VI	G3	R0	1	1	1	1
P14PT	PDAC	332	11	T3N1M0	IIB	G2	R1	1	1	1	1
P14RT	PDAC			T2N1M0	VI	G3	R1	1	1	1	1
P15PT	PDAC	2121	70	T2N0M0	IB	G2	R0	0	1	0	1
P15RT	PDAC			T4N1M0	VI	G2	R0	1	1	0	1
P16PT	PDAC	752	24	T3N0M0	IIA	G2	R0	1	1	0	1
P16RT	PDAC			T4N2M0	VI	G1	R0	1	1	0	1
P17PT	PDAC	692	23	T2N0M0	IB	G2	R1	1	1	0	1
P17RT	PDAC			T2N0M0	VI	G3	R0	1	1	0	1
P18PT	PDAC	582	19	T2N0M0	IB	G2	R0	0	0	0	0
P18RT	PDAC			T2N1M0	VI	G3	R0	1	1	0	0
