## Supplementary material for "Co-evolution of Oncogenic KRAS Signaling and LILRB^high^ Macrophages Drives Pancreatic Cancer Recurrence": Table S3

### Sheet: Sheet1
Table S3. Characteristics of patients in the validation cohort
Patient_id	OS_status	OS (d)	DFS(d)	DFS_status	Gender	Age	Pathology	Differentiation	Margin_uncinate	TNMstage	Recur_type
Val_P1	0	579	358	1	Male	72	PDAC	II	0	T3N2M0	Distant
Val_P2	0	1563	1563	0	Male	44	PDAC	II	0	T2N0M0	none
Val_P3	1	1080	596	1	Female	69	PDAC	II	0	T2N0M0	RegionalDistant
Val_P4	1	842	759	1	Male	71	PDAC	III	0	T2N1M0	Distant
Val_P5	1	744	280	1	Male	52	PDAC	II-III	0	T1N1M0	Distant
Val_P6	1	366	213	1	Female	66	PDAC	II-III	0	T2N0M0	Regional
Val_P7	0	1500	1500	0	Female	66	PDAC	II-III	0	T1N0M0	none
Val_P8	1	1306	627	1	Female	71	PDAC	III	0	T2N0M0	Distant
Val_P9	0	627	273	1	Male	62	PDAC	II	0	T2N1M0	Regional
Val_P10	0	1510	720	1	Male	70	PDAC	II	0	T2N0M0	RegionalDistant
Val_P11	0	1476	1476	0	Male	61	PDAC	I	0	T3N0M0	none
Val_P12	1	273	182	1	Male	66	PDAC	II-III	0	T2N2M0	Distant
Val_P13	1	742	588	1	Male	67	PDAC	II	0	T3N1M0	Distant
Val_P14	1	540	416	1	Female	64	PDAC	II-III	1	T2N2M0	Distant
Val_P15	0	565	565	1	Female	49	PDAC	II	0	T2N1M0	Distant
Val_P16	0	1482	1482	0	Male	62	PDAC	II-III	0	T2N1M0	none
Val_P17	0	726	726	0	Female	59	PDAC	II-III	0	T2N1M0	none
Val_P18	1	1223	1223	0	Male	49	PDAC	II	0	T2N2M0	none
Val_P19	0	1498	288	1	Male	58	PDAC	I-II-III	0	T2N1M0	Distant
Val_P20	1	520	334	1	Female	63	PDAC	II	0	T2N0M0	Distant
Val_P21	0	1553	1132	1	Female	73	PDAC	I	1	T2N0M0	Regional
Val_P22	1	555	555	0	Male	75	PDAC	II-III	0	T2N1M0	none
Val_P23	0	1354	1354	0	Male	71	PDAC	II-III	0	T2N0M0	none
Val_P24	1	503	357	1	Female	67	PDAC	II	0	T2N2M0	RegionalDistant
Val_P25	1	467	467	0	Female	55	PDAC	II-III	1	T2N2M0	none
Val_P26	0	1347	1347	0	Male	57	PDAC	II-III	0	T2N1M0	none
Val_P27	0	1526	709	1	Male	49	PDAC	II	0	T2N2M0	Distant
Val_P28	0	1388	1388	0	Female	55	PDAC	II-III	0	T1N0M0	none
Val_P29	1	280	78	1	Female	73	PDAC	II-III	0	T2N1M0	Distant
Val_P30	1	229	50	1	Male	71	PDAC	II-III	0	T1N2M0	Distant
Val_P31	1	760	777	0	Female	69	PDAC	II	0	T1N1M0	none
Val_P32	1	1100	582	0	Female	69	PDAC	II	0	T2N2M0	Distant
Val_P33	1	966	506	1	Female	54	PDAC	II	0	T2N1M0	RegionalDistant
Val_P34	1	256	68	1	Female	49	PDAC	II-III	0	T3N2M0	Regional
Val_P35	0	1327	1327	0	Male	77	PDAC	I-II	0	T2N0M0	none
Val_P36	1	863	991	1	Male	74	PDAC	II-III	0	T1N1M0	Distant
Val_P37	0	1331	1331	0	Male	67	PDAC	I-II	0	T2N1M0	none
Val_P38	0	1332	1274	1	Male	69	PDAC	II-III	0	T2N0M0	Distant
Val_P39	0	1336	704	1	Female	51	PDAC	I-II	0	T2N2M0	Regional
Val_P40	1	501	155	1	Female	67	PDAC	II-III	0	T2N1M0	Distant
Val_P41	0	1332	1332	0	Male	53	PDAC	II-III	1	T2N1M0	none
Val_P42	0	1162	1162	0	Male	36	PDAC	II	0	T1N0M0	none
Val_P43	0	1159	1159	0	Female	59	PDAC	II-III	0	T2N2M0	none
Val_P44	1	952	75	1	Female	67	PDAC	II	0	T4N1M0	RegionalDistant
Val_P45	0	1148	1148	0	Male	54	PDAC	II	0	T2N0M0	none
Val_P46	1	542	135	1	Male	58	PDAC	II-III	0	T2N0M0	Distant
Val_P47	0	1148	1148	0	Male	54	PDAC	II-III	0	T3N0M0	none
Val_P48	0	1139	1139	0	Male	71	PDAC	II-III	0	T1N0M0	none
Val_P49	1	700	417	1	Male	65	PDAC	II-III	0	T2N0M0	Distant
Val_P50	0	492	266	1	Male	59	PDAC	II	0	T2N1M0	Distant
Val_P51	1	279	112	1	Female	65	PDAC	II-III	0	T2N2M0	Distant
Val_P52	0	1142	1142	0	Female	51	PDAC	II-III	0	T2N0M0	none
Val_P53	1	180	76	1	Female	67	PDAC	II-III	0	T3N1M0	RegionalDistant
Val_P54	1	687	135	1	Female	71	PDAC	II-III	0	T2N1M0	Distant
Val_P55	0	1138	937	1	Female	67	PDAC	I-II	0	T2N1M0	Regional
Val_P56	0	1139	1139	0	Male	68	PDAC	II	0	T3N1M0	none
Val_P57	1	332	557	0	Female	58	PDAC	II-III	0	T3N1M0	none
Val_P58	1	260	38	1	Male	64	PDAC	II-III	0	T4N2M0	Distant
Val_P59	0	965	965	0	Female	62	PDAC	II	0	T2N0M0	none
Val_P60	1	493	58	1	Female	60	PDAC	II-III	0	T3N1M0	RegionalDistant
Val_P61	1	569	94	1	Male	52	PDAC	II	0	T2N1M0	RegionalDistant
Val_P62	0	958	958	0	Female	70	PDAC	II-III	0	T1N1M0	none
Val_P63	0	951	546	1	Male	55	PDAC	II	0	T3N0M0	RegionalDistant
Val_P64	0	918	918	0	Male	49	PDAC	II-III	0	T2N0M0	none
Val_P65	1	292	103	1	Male	48	PDAC	II	0	T2N1M0	Distant
Val_P66	0	979	979	0	Female	58	PDAC	II	0	T1N0M0	none
Val_P67	1	500	219	1	Male	64	PDAC	II-III	0	T4N0M0	none
Val_P68	0	983	983	0	Male	80	PDAC	II	0	T1N0M0	none
Val_P69	1	570	601	0	Male	56	PDAC	II	0	T2N0M0	none
Val_P70	1	463	514	1	Female	71	PDAC	II-III	0	T3N0M1	none
Val_P71	1	818	297	1	Female	59	PDAC	II-III	0	T2N1M0	RegionalDistant
Val_P72	1	620		1	Male	62	PDAC	II-III	0	T2N2M0	Distant
Val_P73	0	971	971	0	Male	68	PDAC	II-III	0	T2N1M0	none
Val_P74	0	979	979	0	Male	67	PDAC	II	0	T2N0M0	none
Val_P75	1	647	390	1	Male	54	PDAC	II-III	1	T2N1M0	RegionalDistant
Val_P76	0	951	670	1	Male	57	PDAC	II-III	0	T3N1M1	Distant
Val_P77	0	987	987	0	Male	64	PDAC	I-II	0	T2N0M0	none
Val_P78	1	573	436	1	Male	72	PDAC	I-II	0	T2N1M0	Distant
Val_P79	0	938	938	0	Male	64	PDAC	II	1	T2N0M0	none
Val_P80	0	981	184	1	Female	73	PDAC	II	0	T2N1M0	Regional
Val_P81	1	719	484	1	Male	69	PDAC	II-III	1	T3N1M0	Distant
Val_P82	0	947	771	1	Male	63	PDAC	II-III	0	T2N2M0	Distant
Val_P83	0	1397	1267	1	Female	60	PDAC	II	0	T2N0M0	RegionalDistant
Val_P84	1	655	344	1	Female	55	PDAC	II	0	T3N0M0	RegionalDistant
Val_P85	1	521	225	1	Male	75	PDAC	II	0	T2N2M0	Distant
Val_P86	0	959	959	0	Male	56	PDAC	II-III	0	T2N1M0	none
Val_P87	0	978	978	0	Male	73	PDAC	II-III	0	T2N0M0	none
Val_P88	0	974	933	1	Male	59	PDAC	II	0	T4N1M0	Regional
Val_P89	1	344	265	1	Female	58	PDAC	III	0	T2N1M0	RegionalDistant
Val_P90	0	959	424	1	Male	67	PDAC	II-III	0	T2N1M0	RegionalDistant
Val_P91	1	486	70	1	Male	60	PDAC	III	0	T2N0M0	Distant
Val_P92	1	497	349	1	Male	70	PDAC	II-III	0	T4N1M0	Distant
Val_P93	0	1196	1196	0	Male	72	PDAC	III	0	T1N0M0	none
Val_P94	1	178	124	0	Male	55	PDAC	II-III	0	T2N2M0	none
Val_P95	1	612	612	0	Female	76	PDAC	II	0	T2N2M0	none
Val_P96	1	401	136	1	Male	58	PDAC	II-III	0	T2N2M0	RegionalDistant
Val_P97	0	1139	1139	0	Male	76	PDAC	II-III	1	T2N1M0	none
Val_P98	0	1007	1007	0	Female	55	PDAC	I-II	0	T2N0M0	none
Val_P99	0	1186	1186	0	Female	55	PDAC	III	0	T2N1M0	none
Val_P100	0	1185		1	Female	50	PDAC	II-III	0	T2N1M0	Distant
Val_P101	0	1136	1020	0	Male	57	PDAC	II	0	T4N1M0	none
Val_P102	0	955	694	1	Male	54	PDAC	II	0	T2N1M0	RegionalDistant
Val_P103	1	504	504	0	Female	64	PDAC	II-III	0	T2N1M0	none
Val_P104	1	974	357	1	Male	74	PDAC	II-III	0	T1N0M0	Distant
Val_P105	0	1008	343	1	Male	56	PDAC	II-III	0	T2N0M0	Regional
Val_P106	0	982	307	1	Female	60	PDAC	II-III	0	T3N1M0	RegionalDistant
Val_P107	0	991	379	1	Male	59	PDAC	II-III	0	T2N0M0	Regional
Val_P108	0	979	379	1	Male	63	PDAC	II	0	T2N1M0	Distant
Val_P109	0	967	967	0	Male	71	PDAC	II-III	1	T2N2M0	none
Val_P110	1	531	188	1	Female	82	PDAC	II-III	0	T4N2M0	Distant
Val_P111	1	255	150	1	Female	69	PDAC	III	0	T1N1M0	Distant
Val_P112	0	787	787	0	Female	56	PDAC	I-II	0	T2N0M0	none
Val_P113	0	788	412	1	Male	58	PDAC	II-III	0	T2N1M0	RegionalDistant
Val_P114	1	583	254	1	Female	64	PDAC	II	0	T1N0M0	Regional
Val_P115	0	774	301	1	Male	60	PDAC	III	0	T2N0M0	Distant
Val_P116	1	620	258	1	Male	53	PDAC	II-III	0	T3N1M0	Regional
Val_P117	1	736	580	1	Female	63	PDAC	II	0	T2N1M0	RegionalDistant
Val_P118	0	730	730	0	Male	65	PDAC	II-III	0	T2N0M0	none
Val_P119	1	349	525	1	Female	79	PDAC	II-III	0	T2N0M0	none
Val_P120	0	795	620	1	Male	60	PDAC	II-III	0	T2N1M0	Distant
Val_P121	0	776	776	0	Female	79	PDAC	II	0	T2N1M0	none
Val_P122	1	339	43	1	Female	42	PDAC	II	0	T2N1M0	Distant
Val_P123	0	823	671	1	Male	74	PDAC	II	0	T3N0M0	Distant
Val_P124	1	358	195	1	Male	38	PDAC	II-III	0	T3N0M0	RegionalDistant
Val_P125	1	242	196	1	Male	61	PDAC	II-III	0	T2N2M0	Distant
Val_P126	1	555	233	1	Male	66	PDAC	II	0	T3N1M0	RegionalDistant
Val_P127	1	350	71	1	Male	73	PDAC	II-III	0	T3N1M0	RegionalDistant
Val_P128	1	630	266	1	Female	53	PDAC	II-III	0	T2N2M0	Distant
Val_P129	1	438	282	1	Male	74	PDAC	II-III	1	T2N2M0	Distant
Val_P130	0	783	219	1	Male	51	PDAC	II	0	T2N1M0	Regional
Val_P131	0	791	598	1	Female	63	PDAC	II-III	0	T1N2M0	Distant
Val_P132	0	804	707	1	Male	56	PDAC	II	0	T2N2M0	Regional
Val_P133	0	786	786	0	Female	69	PDAC	II	0	T2N0M0	none
Val_P134	0	785	785	0	Female	55	PDAC	II	0	T2N0M0	none
Val_P135	1	451	44	1	Female	62	PDAC	II	0	T2N0M0	Distant
Val_P136	0	1319	1319	0	Male	81	PDAC	I-II	0	T2N1M0	none
Val_P137	1	296		1	Female	73	PDAC	II-III	0	T2N2M0	Distant
Val_P138	0	1324	1324	0	Male	60	PDAC	II-III	0	T2N0M0	none
Val_P139	0	1323	1323	0	Female	58	PDAC	II	0	T2N0M0	none
Val_P140	1	728	707	1	Male	72	PDAC	II-III	1	T3N1M0	Distant
Val_P141	0	1343	1343	0	Female	69	PDAC	II	0	T2N1M0	none
Val_P142	0	1329	863	1	Female	60	PDAC	II-III	0	T2N0M0	Distant
Val_P143	1	716	365	1	Male	58	PDAC	II-III	0	T2N1M0	Distant
Val_P144	1	1313	698	1	Male	65	PDAC	II-III	0	T2N0M0	Distant
Val_P145	0	1130	342	1	Male	74	PDAC	II	0	T2N1M0	Distant
Val_P146	1	749	432	1	Male	69	PDAC	II-III	0	T2N1M0	Distant
Val_P147	1	614	566	1	Male	73	PDAC	II	0	T2N1M0	RegionalDistant
Val_P148	1	569	363	1	Female	69	PDAC	II-III	0	T2N1M0	Distant
Val_P149	1	429	90	1	Female	69	PDAC	II	0	T2N2M0	RegionalDistant
Val_P150	1	325	61	1	Male	65	PDAC	II-III	1	T2N2M0	Distant
Val_P151	0	1308	1308	0	Female	56	PDAC	II	0	T3N1M0	none
Val_P152	1	419	272	1	Male	77	PDAC	II-III	0	T4N2M0	RegionalDistant
Val_P153	1	447	339	1	Female	81	PDAC	III	0	T2N0M0	RegionalDistant
Val_P154	0	1387	1387	0	Female	68	PDAC	II-III	0	T3N2M0	none
Val_P155	0	1353	1149	1	Male	63	PDAC	II	0	T2N1M0	Regional
Val_P156	1	207	105	1	Male	69	PDAC	II	0	T2N1M0	Distant
Val_P157	1	824	971	1	Female	66	PDAC	II-III	0	T2N0M0	Distant
Val_P158	1	246	182	1	Female	72	PDAC	II-III	0	T2N1M1	Distant
Val_P159	1	169	124	1	Female	49	PDAC	II-III	0	T3N1M0	RegionalDistant
Val_P160	0	1133	241	1	Male	59	PDAC	II	0	T2N1M0	RegionalDistant
Val_P161	1	275	197	1	Female	64	PDAC	II	0	T2N1M0	RegionalDistant
Val_P162	0	1137	1137	0	Male	56	PDAC	II	0	T2N0M0	none
Val_P163	1	784	974	0	Male	67	PDAC	II	0	T2N1M0	none
Val_P164	0	1124	1112	1	Male	81	PDAC	II-III	0	T3N0M0	Distant
Val_P165	0	1142	1142	0	Female	66	PDAC	II	0	T2N1M0	none
Val_P166	1	158	391	1	Male	64	PDAC	II	0	T3N1M0	none
Val_P167	0	1144	1144	0	Male	69	PDAC	II	0	T2N0M0	none
Val_P168	0	1118	1118	0	Female	55	PDAC	II	0	T1N1M0	none
Val_P169	0	1113	526	1	Female	55	PDAC	II-III	0	T4N0M0	Distant
Val_P170	0	1113	1113	0	Female	72	PDAC	II	0	T4N0M0	none
Val_P171	1	384	481	0	Male	57	PDAC	III	0	T2N2M0	none
Val_P172	0	608	412	1	Female	58	PDAC	II-III	0	T3N0M0	Regional
Val_P173	1	1084	554	1	Female	64	PDAC	II	0	T3N0M0	RegionalDistant
Val_P174	0	1148	1148	0	Male	63	PDAC	II-III	0	T2N1M0	none
Val_P175	1	495	297	1	Male	74	PDAC	II-III	0	T2N1M0	Distant
Val_P176	1	660	539	1	Female	77	PDAC	II-III	0	T3N2M0	RegionalDistant
Val_P177	0	1129	1129	0	Male	48	PDAC	II	0	T1N1M0	none
Val_P178	0	723	723	0	Male	62	PDAC	II	0	T2N0M0	none
Val_P179	0	1224	1224	0	Male	65	PDAC	II	0	T4N0M0	none
Val_P180	1	285	71	1	Male	65	PDAC	II-III	0	T2N1M0	Distant
Val_P181	1	1455	947	1	Male	70	PDAC	II	0	T2N0M0	RegionalDistant
Val_P182	0	1889	1889	0	Male	66	PDAC	II	0	T2N2M0	none
Val_P183	1	934	429	1	Male	71	PDAC	II	0	T1N0M0	RegionalDistant
Val_P184	1	324	192	1	Male	41	PDAC	III	0	T2N1M0	Regional
Val_P185	1	320	39	1	Male	62	PDAC	II-III	1	T2N2M0	RegionalDistant
Val_P186	1	835	454	1	Male	68	PDAC	II-III	0	T2N0M0	Distant
Val_P187	1	440	84	1	Male	48	PDAC	II-III	0	T2N1M0	Distant
Val_P188	0	1702	1278	1	Male	62	PDAC	II	0	T2N1M0	Distant
Val_P189	0	1884	1884	0	Male	64	PDAC	II	1	T2N0M0	none
Val_P190	1	695	49	1	Male	67	PDAC	II-III	0	T2N2M0	Distant
